# Stony coral tissue loss disease outbreak altered reef communities of Carrie Bow Cay, Belize

**DOI:** 10.64898/2026.09.09.750164

**Authors:** Leah M Harper, Brooke Sienkiewicz, Logan Laurent, Tristin Henson, Christian Flaherty, Viviana D Bravo, Scott Jones, Greta Aeby, Valerie Paul, Sarah Gignoux-Wolfsohn

## Abstract

Stony coral tissue loss disease (SCTLD) has caused one of the most damaging coral epizootics on record, impacting about half of coral species across most of the reef systems of the Caribbean and Florida. To evaluate its impact on the coral reefs surrounding Carrie Bow Cay, Belize, we monitored seven fixed transects before and at two time points during the outbreak using three different methods. We estimated species-specific mortality rates by fate tracking tagged colonies, quantified reef-wide lesion prevalence and resulting changes to colony density and community composition using in situ transect surveys, and finally calculated changes to total coral cover using benthic photoquadrats. SCTLD quickly led to mortality of infected corals. Between October 2019 and May 2022, 32% of the 102 fate-tracked coral colonies had developed lesions consistent with SCTLD and an additional 30% had suffered complete mortality likely due to SCTLD. By December of 2022, 21% of the 33 colonies that had been observed with lesions had died. We documented patterns of species susceptibility largely confirming previous reports in other locations. We documented sharp abundance declines in several species, including the total loss of *Meandrina meandrites* from survey transects, leading to a significant shift in community composition. Cover of several species declined between October 2019 and May 2022, but only *Siderastrea siderea* experienced sustained declines into December of 2022. Overall cover of scleractinian corals decreased from 13.2 to 7.9% during the monitoring period. The ecological impacts of SCTLD in the area surrounding Carrie Bow Cay are consistent with reports from elsewhere in the Caribbean, underscoring the magnitude of colony density and coral cover loss caused by SCTLD across the region.
