## Supplemental Tables for "Stony coral tissue loss disease outbreak altered reef communities of Carrie Bow Cay, Belize"

### Sheet: Table S1
Table S1 Information about sites. # PQs indicates the number of photoquadrats taken and annotated at each survey timepoint.
Site	Habitat	Depth (m)	Latitude	Longitude	Tagged Corals Y/N	Date of surveys	# PQs (survey 1)	# PQs (survey 2)	# PQs (survey 3)
CBC Central	Forereef	10	16.8021	-88.0788	N	Oct 2019/May 2022/Dec 2022	21	21	21
CBC Lagoon	Patch reef	4	16.8086	-88.0862	Y	Oct 2019/May 2022/Dec 2022	21	21	21
CBC30N	Forereef	10	16.8041	-88.079	Y	Jan 2020/May 2022/Dec 2022	17	17	21
Curlew Patch	Patch reef	4.5	16.78	-88.1012	N	Oct 2019/May 2022/Dec 2022	20	20	21
House Reef	Patch reef	4	16.8013	-88.0831	N	Oct 2019/May 2022/Dec 2022	21	21	21
South Reef Central	Forereef	8.5	16.7762	-88.0754	N	Oct 2019/May 2022/Dec 2022	21	21	21
SR30N	Forereef	11	16.7799	-88.0767	Y	Jan 2020/May 2022/Dec 2022	16	17	21

### Sheet: TableS2
Table S2 Colony counts of healthy and diseased coral colonies recorded during in situ transect surveys by site and species
		Oct 2019/Jan 2020	Oct 2019/Jan 2020	May 2022	May 2022	December 2022	December 2022
Species	Site	Diseased	Healthy	Diseased	Healthy	Diseased	Healthy
Acropora cervicornis	CBC Central	0	0	0	0	0	0
	CBC Lagoon	0	0	0	0	0	0
	CBC30N	0	0	0	0	0	0
	Curlew Patch	0	2	0	0	0	0
	House Reef	0	2	0	0	0	0
	South Reef Central	0	0	0	0	0	0
	SR30N	0	0	0	0	0	0
Agaricia agaricites	CBC Central	0	140	1	64	1	138
	CBC Lagoon	0	121	0	61	1	24
	CBC30N	0	83	0	46	1	32
	Curlew Patch	1	184	0	27	0	50
	House Reef	2	179	0	23	1	125
	South Reef Central	0	125	1	68	1	75
	SR30N	0	129	0	26	0	63
Agaricia lamarckiana	CBC Central	0	0	0	0	0	0
	CBC Lagoon	0	0	0	0	0	0
	CBC30N	0	1	0	0	0	0
	Curlew Patch	0	0	0	0	0	0
	House Reef	0	0	0	0	0	0
	South Reef Central	0	0	0	0	0	0
	SR30N	0	0	0	0	0	0
Agaricia tenuifolia	CBC Central	0	34	1	28	3	67
	CBC Lagoon	0	107	19	75	2	115
	CBC30N	0	25	2	19	0	16
	Curlew Patch	0	100	0	22	0	66
	House Reef	1	28	0	7	1	35
	South Reef Central	1	16	0	28	0	43
	SR30N	0	24	0	14	0	31
Colpophyllia natans	CBC Central	0	0	0	0	0	0
	CBC Lagoon	0	0	0	0	0	0
	CBC30N	0	0	0	0	0	0
	Curlew Patch	0	0	0	0	0	0
	House Reef	0	0	0	0	0	0
	South Reef Central	0	0	0	0	0	0
	SR30N	0	1	0	1	0	1
Dendrogyra cylindrus	CBC Central	0	0	0	0	0	0
	CBC Lagoon	0	0	0	0	0	0
	CBC30N	0	0	0	0	0	0
	Curlew Patch	0	0	0	0	0	0
	House Reef	0	0	0	0	0	0
	South Reef Central	0	0	0	0	0	0
	SR30N	0	1	0	0	0	0
Dichocoenia stokesii	CBC Central	0	5	0	0	0	0
	CBC Lagoon	0	3	0	1	0	0
	CBC30N	0	4	0	0	0	0
	Curlew Patch	0	1	0	1	0	0
	House Reef	0	2	0	0	0	0
	South Reef Central	0	5	0	0	0	0
	SR30N	0	2	0	2	0	1
Diploria labyrinthiformis	CBC Central	0	2	1	1	0	0
	CBC Lagoon	0	2	1	0	0	0
	CBC30N	0	0	0	0	0	0
	Curlew Patch	0	0	0	0	0	1
	House Reef	0	0	1	1	0	0
	South Reef Central	0	0	0	0	0	0
	SR30N	0	0	0	0	0	0
Eusmilia fastigiata	CBC Central	0	2	0	0	0	0
	CBC Lagoon	0	2	0	1	0	0
	CBC30N	0	1	0	0	0	0
	Curlew Patch	0	0	0	0	0	0
	House Reef	0	3	0	0	0	0
	South Reef Central	0	0	4	1	0	0
	SR30N	0	1	0	0	0	0
Favia fragum	CBC Central	0	0	0	0	0	0
	CBC Lagoon	0	0	0	0	0	0
	CBC30N	0	0	0	0	0	0
	Curlew Patch	0	0	0	0	0	0
	House Reef	0	1	0	0	0	0
	South Reef Central	0	0	0	0	0	0
	SR30N	0	0	0	0	0	0
Helioseris cucullata	CBC Central	0	0	0	0	0	1
	CBC Lagoon	0	1	0	0	0	2
	CBC30N	0	0	0	0	0	0
	Curlew Patch	0	2	0	0	0	0
	House Reef	0	0	0	0	0	0
	South Reef Central	0	3	0	0	0	2
	SR30N	0	5	0	0	0	0
Isophyllia rigida	CBC Central	0	0	0	0	0	0
	CBC Lagoon	0	0	0	0	0	0
	CBC30N	0	0	0	0	0	0
	Curlew Patch	0	0	0	0	0	0
	House Reef	0	0	0	0	0	0
	South Reef Central	0	0	0	0	0	0
	SR30N	0	0	0	1	0	1
Isophyllia sinuosa	CBC Central	0	0	0	0	0	0
	CBC Lagoon	0	0	0	0	0	0
	CBC30N	0	0	0	0	0	0
	Curlew Patch	0	0	0	0	0	0
	House Reef	0	0	0	1	0	0
	South Reef Central	0	0	0	0	0	0
	SR30N	0	0	0	0	0	0
Madracis decactis	CBC Central	0	1	0	0	0	3
	CBC Lagoon	0	3	0	0	0	0
	CBC30N	0	0	0	3	0	0
	Curlew Patch	0	0	0	0	0	0
	House Reef	0	0	0	0	0	0
	South Reef Central	0	6	0	5	0	2
	SR30N	0	2	0	0	0	1
Meandrina meandrites	CBC Central	0	3	0	0	0	0
	CBC Lagoon	0	1	0	0	0	0
	CBC30N	0	1	0	0	0	0
	Curlew Patch	0	0	0	0	0	0
	House Reef	0	0	0	0	0	0
	South Reef Central	0	2	0	0	0	0
	SR30N	0	1	0	0	0	0
Montastraea cavernosa	CBC Central	0	9	1	0	0	1
	CBC Lagoon	0	12	2	3	2	0
	CBC30N	0	5	0	3	0	2
	Curlew Patch	0	9	2	10	0	3
	House Reef	0	1	0	0	0	1
	South Reef Central	0	8	1	4	0	6
	SR30N	0	6	1	2	0	2
Mycetophyllia aliciae	CBC Central	0	0	0	0	0	0
	CBC Lagoon	0	0	0	0	0	0
	CBC30N	0	0	0	0	0	0
	Curlew Patch	0	1	0	0	0	0
	House Reef	0	0	0	0	0	0
	South Reef Central	0	0	0	0	0	0
	SR30N	0	0	0	0	0	0
Mycetophyllia spp.	CBC Central	0	0	0	0	0	0
	CBC Lagoon	0	0	0	0	0	0
	CBC30N	0	0	0	0	0	0
	Curlew Patch	0	0	0	0	0	0
	House Reef	0	0	0	0	0	0
	South Reef Central	0	0	0	0	0	0
	SR30N	0	2	0	0	0	0
Orbicella spp.	CBC Central	0	9	1	2	0	2
	CBC Lagoon	0	17	3	6	1	5
	CBC30N	0	14	0	0	1	6
	Curlew Patch	0	8	1	6	0	8
	House Reef	0	77	2	14	2	21
	South Reef Central	0	12	1	4	0	5
	SR30N	0	10	0	6	0	11
Porites astreoides	CBC Central	1	92	0	71	1	119
	CBC Lagoon	0	71	0	68	0	49
	CBC30N	0	113	2	67	0	57
	Curlew Patch	0	59	1	19	0	36
	House Reef	0	52	0	5	0	30
	South Reef Central	2	75	0	56	0	78
	SR30N	0	61	0	21	0	39
Porites porites	CBC Central	1	39	0	27	0	54
	CBC Lagoon	0	26	0	18	0	16
	CBC30N	0	11	0	8	0	12
	Curlew Patch	0	65	0	13	0	39
	House Reef	0	12	0	1	0	11
	South Reef Central	1	24	0	26	0	47
	SR30N	0	30	0	10	0	44
Pseudodiploria clivosa	CBC Central	0	0	0	0	0	0
	CBC Lagoon	0	0	0	0	0	0
	CBC30N	0	0	0	0	0	0
	Curlew Patch	0	0	0	0	0	0
	House Reef	0	0	0	0	0	0
	South Reef Central	0	0	0	0	0	0
	SR30N	0	0	0	1	0	1
Pseudodiploria strigosa	CBC Central	0	8	1	4	0	2
	CBC Lagoon	0	5	0	0	0	2
	CBC30N	0	5	1	1	0	0
	Curlew Patch	0	1	0	0	0	0
	House Reef	0	10	3	4	4	1
	South Reef Central	0	6	1	1	0	1
	SR30N	0	8	1	6	1	5
Scolymia cubensis	CBC Central	0	0	0	0	0	0
	CBC Lagoon	0	0	0	0	0	0
	CBC30N	0	0	0	0	0	0
	Curlew Patch	0	0	0	0	0	0
	House Reef	0	0	0	0	0	0
	South Reef Central	0	0	0	0	0	1
	SR30N	0	0	0	0	0	0
Siderastrea radians	CBC Central	0	1	0	1	0	4
	CBC Lagoon	0	1	0	7	0	0
	CBC30N	0	1	0	3	0	5
	Curlew Patch	0	0	0	4	0	0
	House Reef	0	56	0	2	1	109
	South Reef Central	0	1	0	5	0	0
	SR30N	0	0	0	0	0	0
Siderastrea siderea	CBC Central	0	117	1	27	20	59
	CBC Lagoon	0	48	9	15	6	6
	CBC30N	0	73	4	22	16	18
	Curlew Patch	0	39	6	19	8	20
	House Reef	0	21	1	7	8	21
	South Reef Central	0	53	6	26	8	24
	SR30N	0	85	3	13	9	12
Stephanocoenia intersepta	CBC Central	0	9	0	7	0	10
	CBC Lagoon	0	5	1	2	0	1
	CBC30N	0	2	0	3	0	5
	Curlew Patch	0	5	0	2	0	0
	House Reef	0	3	0	7	0	4
	South Reef Central	0	4	0	1	0	3
	SR30N	0	5	0	0	0	1

### Sheet: Table S3
Table S3 Percent cover of major benthic functional groups by survey date and site
Date	Site Name	Turf Algae	All Stony Coral	Macroalgae	Octocoral
2019-10-10	CBC Central	30.12	9.29	12.38	28.57
23/05/2022	CBC Central	45.24	8.81	4.64	19.88
2022-01-12	CBC Central	56.19	5.24	7.5	17.62
2019-01-10	CBC Lagoon	23.69	25.83	9.76	6.43
19/05/2022	CBC Lagoon	34.52	15.48	10.95	3.33
2022-01-12	CBC Lagoon	53.69	15.48	13.33	3.81
2020-04-01	CBC30N	32.5	10.88	3.38	21.76
24/05/2022	CBC30N	36.47	8.82	11.03	14.41
2022-01-12	CBC30N	52.26	3.33	5.71	12.26
2019-01-10	Curlew Patch	21.75	16	43.62	0.12
19/05/2022	Curlew Patch	31.13	8.75	36.75	1.12
2022-03-12	Curlew Patch	24.4	11.9	32.62	0.6
2019-01-10	House Reef	55.24	11.31	3.21	11.07
21/05/2022	House Reef	42.98	7.38	9.05	10.48
2022-11-12	House Reef	61.79	7.38	2.5	6.79
2020-05-01	SR30N	49.38	10.47	8.75	17.97
26/05/2022	SR30N	35.44	12.21	17.21	17.06
2022-05-12	SR30N	48.1	4.76	7.62	17.86
2019-06-10	South Reef Central	34.88	8.45	20.6	13.57
21/05/2022	South Reef Central	39.76	5.83	14.76	17.38
2022-04-12	South Reef Central	46.19	7.38	9.76	15.6

### Sheet: Table S4
Table S4 Percent cover of scleractinian species by date and site
Date	Site Name	Agaricia agaricites	Agaricia tenuifolia	Montastraea cavernosa	Porites astreoides	Porites porites	Pseudodiploria strigosa	Stephanocoenia intersepta	Siderastrea radians	Siderastrea siderea	Orbicella spp.	Dichocoenia stokesii	Eusmilia fastigiata	Meandrina meandrites	Diploria labyrinthiformis
2019-10-10	CBC Central	0.24	2.86	0.12	1.19	1.07	0.83	0	0	2.02	0.24	0	0	0	0
2022-05-23	CBC Central	0.48	0.95	0.6	3.45	1.43	0	0.24	0	0.71	0	0	0	0	0
2022-12-01	CBC Central	0.24	2.02	0.12	1.55	0.6	0	0.12	0	0	0	0	0	0	0
2019-10-01	CBC Lagoon	0	18.69	0.12	0.83	0.48	0	0.12	0	3.69	0.36	0	0	0	0
2022-05-19	CBC Lagoon	0.36	8.93	0.71	0.95	0.24	0	0	0	1.19	1.43	0	0	0	0
2022-12-01	CBC Lagoon	0.71	9.76	0.83	0.95	0	0.36	0	0	0.24	0.83	0	0	0	0
2020-01-04	CBC30N	0.59	2.5	0.15	1.91	0.29	0.29	0	0	4.12	0	0	0	0	0
2022-05-24	CBC30N	0.44	2.35	0	3.09	0	0	0.15	0	1.91	0.29	0	0	0	0
2022-12-01	CBC30N	0.24	0.48	0	0.83	0.71	0	0	0	0.36	0.36	0	0	0	0
2019-10-01	Curlew Patch	0.5	4.75	1.75	0.5	0.88	0	0.38	0	3.75	2.12	0	0	0	0
2022-05-19	Curlew Patch	0.75	4.62	0.12	1.12	0.25	0	0	0	1.62	0	0	0	0	0
2022-12-03	Curlew Patch	0	5.36	0	0.36	0.24	0	0.6	0	1.67	1.79	0	0	0	0
2019-10-01	House Reef	0	1.67	0	0.6	0	1.19	0.12	0.6	0.6	6.07	0	0	0	0
2022-05-21	House Reef	0.12	0.83	0	0	0.12	0.36	0	0.12	1.79	3.1	0	0	0	0
2022-12-11	House Reef	0	1.79	0	0.24	0	0.48	0.12	0.48	2.5	1.07	0	0	0	0
2020-01-05	SR30N	1.09	2.66	0	2.5	1.09	0	0	0	0.47	0	0	0	0	0
2022-05-26	SR30N	0.44	3.24	0	0.74	0.74	0.88	0	0	3.82	0.15	0	0	0	0
2022-12-05	SR30N	0.83	0.36	0	0.24	0.12	0.24	0	0	0.36	0.12	0	0	0	0
2019-10-06	South Reef Central	0.83	2.14	1.67	0.71	0.24	0.95	0.12	0	1.31	0.12	0	0	0	0
2022-05-21	South Reef Central	0.83	1.67	0	1.07	0.71	0	0.12	0	0.6	0	0	0	0	0
2022-12-04	South Reef Central	0.95	2.86	0	1.19	0.36	0.24	0	0	0.83	0.6	0	0	0	0

### Sheet: Table S5
Table S5.Pairwise contrasts tissue loss prevalence and colony counts over time. Note that the October 2019/January 2020 timepoint is represented as November 2019. SE_est is standard error of the estimate. P-values of significant contrasts are bolded.
Data	contrast	estimate	SE_est	z.ratio	p.value	effect.size	df	asymp.LCL	asymp.UCL
All coral tissue loss prevalence	December22 - May22	0.013	0.21	0.062	0.998	0.001	Inf	-0.015	0.016
	December22 - November19	3.038	0.414	7.341	<0.001	0.117	Inf	0.086	0.148
	May22 - November19	3.025	0.409	7.394	<0.001	0.116	Inf	0.086	0.147
Species tissue loss prevalence	Agaricia agaricites - Agaricia tenuifolia	-0.766	0.479	-1.597	0.911	-0.029	Inf	-0.066	0.007
	Agaricia agaricites - Diploria labyrinthiformis	-3.952	0.872	-4.531	<0.001	-0.152	Inf	-0.218	-0.086
	Agaricia agaricites - Eusmilia fastigiata	-4.33	0.846	-5.12	<0.001	-0.167	Inf	-0.23	-0.103
	Agaricia agaricites - Montastraea cavernosa	-2.624	0.536	-4.892	<0.001	-0.101	Inf	-0.141	-0.06
	Agaricia agaricites - Orbicella spp.	Date	0.489	-3.983	0.004	-0.075	Inf	-0.112	-0.038
	Agaricia agaricites - Porites astreoides	0.424	0.559	0.759	1	0.016	Inf	-0.026	0.058
	Agaricia agaricites - Porites porites	0.757	0.79	0.958	0.998	0.029	Inf	-0.03	0.089
	Agaricia agaricites - Pseudodiploria strigosa	-3.199	0.526	-6.083	<0.001	-0.123	Inf	-0.163	-0.083
	Agaricia agaricites - Siderastrea radians	0.494	1.068	0.462	1	0.019	Inf	-0.062	0.1
	Agaricia agaricites - Siderastrea siderea	-2.991	0.407	-7.346	<0.001	-0.115	Inf	-0.146	-0.084
	Agaricia agaricites - Stephanocoenia intersepta	-0.25	1.076	-0.232	1	-0.01	Inf	-0.091	0.072
	Agaricia tenuifolia - Diploria labyrinthiformis	-3.186	0.848	-3.756	0.009	-0.123	Inf	-0.187	-0.059
	Agaricia tenuifolia - Eusmilia fastigiata	-3.564	0.813	-4.385	0.001	-0.137	Inf	-0.198	-0.076
	Agaricia tenuifolia - Montastraea cavernosa	-1.858	0.495	-3.753	0.01	-0.071	Inf	-0.109	-0.034
	Agaricia tenuifolia - Orbicella spp.	-1.181	0.449	-2.629	0.263	-0.045	Inf	-0.079	-0.012
	Agaricia tenuifolia - Porites astreoides	1.19	0.555	2.143	0.592	0.046	Inf	0.004	0.088
	Agaricia tenuifolia - Porites porites	1.522	0.778	1.958	0.722	0.059	Inf	0	0.117
	Agaricia tenuifolia - Pseudodiploria strigosa	-2.434	0.48	-5.071	<0.001	-0.094	Inf	-0.13	-0.057
	Agaricia tenuifolia - Siderastrea radians	1.259	1.068	1.179	0.991	0.048	Inf	-0.032	0.129
	Agaricia tenuifolia - Siderastrea siderea	-2.225	0.345	-6.453	<0.001	-0.086	Inf	-0.112	-0.06
	Agaricia tenuifolia - Stephanocoenia intersepta	0.516	1.059	0.487	1	0.02	Inf	-0.06	0.1
	Diploria labyrinthiformis - Eusmilia fastigiata	-0.378	1.076	-0.351	1	-0.015	Inf	-0.096	0.067
	Diploria labyrinthiformis - Montastraea cavernosa	1.328	0.872	1.522	0.935	0.051	Inf	-0.015	0.117
	Diploria labyrinthiformis - Orbicella spp.	2.006	0.85	2.36	0.434	0.077	Inf	0.013	0.141
	Diploria labyrinthiformis - Porites astreoides	4.377	0.916	4.776	<0.001	0.168	Inf	0.099	0.237
	Diploria labyrinthiformis - Porites porites	4.709	1.067	4.415	0.001	0.181	Inf	0.101	0.262
	Diploria labyrinthiformis - Pseudodiploria strigosa	0.753	0.86	0.875	0.999	0.029	Inf	-0.036	0.094
	Diploria labyrinthiformis - Siderastrea radians	4.446	1.293	3.437	0.029	0.171	Inf	0.073	0.268
	Diploria labyrinthiformis - Siderastrea siderea	0.961	0.798	1.205	0.989	0.037	Inf	-0.023	0.097
	Diploria labyrinthiformis - Stephanocoenia intersepta	3.702	1.28	2.893	0.143	0.142	Inf	0.046	0.239
	Eusmilia fastigiata - Montastraea cavernosa	1.706	0.832	2.05	0.659	0.066	Inf	0.003	0.128
	Eusmilia fastigiata - Orbicella spp.	2.383	0.815	2.924	0.132	0.092	Inf	0.03	0.153
	Eusmilia fastigiata - Porites astreoides	4.754	0.89	5.343	<0.001	0.183	Inf	0.116	0.25
	Eusmilia fastigiata - Porites porites	5.087	1.041	4.886	<0.001	0.196	Inf	0.117	0.274
	Eusmilia fastigiata - Pseudodiploria strigosa	1.131	0.822	1.376	0.968	0.043	Inf	-0.018	0.105
	Eusmilia fastigiata - Siderastrea radians	4.824	1.279	3.771	0.009	0.186	Inf	0.089	0.282
	Eusmilia fastigiata - Siderastrea siderea	1.339	0.756	1.772	0.834	0.052	Inf	-0.005	0.108
	Eusmilia fastigiata - Stephanocoenia intersepta	4.08	1.258	3.243	0.054	0.157	Inf	0.062	0.252
	Montastraea cavernosa - Orbicella spp.	0.678	0.505	1.342	0.974	0.026	Inf	-0.012	0.064
	Montastraea cavernosa - Porites astreoides	3.049	0.605	5.037	<0.001	0.117	Inf	0.072	0.163
	Montastraea cavernosa - Porites porites	3.381	0.813	4.158	0.002	0.13	Inf	0.069	0.191
	Montastraea cavernosa - Pseudodiploria strigosa	-0.575	0.525	-1.095	0.995	-0.022	Inf	-0.062	0.017
	Montastraea cavernosa - Siderastrea radians	3.118	1.099	2.836	0.165	0.12	Inf	0.037	0.203
	Montastraea cavernosa - Siderastrea siderea	-0.367	0.409	-0.897	0.999	-0.014	Inf	-0.045	0.017
	Montastraea cavernosa - Stephanocoenia intersepta	2.374	1.084	2.191	0.556	0.091	Inf	0.01	0.173
	Orbicella spp. - Porites astreoides	2.371	0.565	4.196	0.002	0.091	Inf	0.049	0.134
	Orbicella spp. - Porites porites	2.703	0.786	3.438	0.029	0.104	Inf	0.045	0.163
	Orbicella spp. - Pseudodiploria strigosa	-1.253	0.486	-2.579	0.291	-0.048	Inf	-0.085	-0.012
	Orbicella spp. - Siderastrea radians	2.44	1.069	2.282	0.489	0.094	Inf	0.013	0.174
	Orbicella spp. - Siderastrea siderea	-1.044	0.36	-2.899	0.141	-0.04	Inf	-0.067	-0.013
	Orbicella spp. - Stephanocoenia intersepta	1.697	1.063	1.596	0.911	0.065	Inf	-0.015	0.145
	Porites astreoides - Porites porites	0.332	0.84	0.396	1	0.013	Inf	-0.051	0.076
	Porites astreoides - Pseudodiploria strigosa	-3.624	0.597	-6.068	<0.001	-0.139	Inf	-0.184	-0.094
	Porites astreoides - Siderastrea radians	0.069	1.108	0.063	1	0.003	Inf	-0.081	0.086
	Porites astreoides - Siderastrea siderea	-3.415	0.494	-6.914	<0.001	-0.131	Inf	-0.169	-0.094
	Porites astreoides - Stephanocoenia intersepta	-0.674	1.112	-0.606	1	-0.026	Inf	-0.11	0.058
	Porites porites - Pseudodiploria strigosa	-3.956	0.805	-4.912	<0.001	-0.152	Inf	-0.213	-0.091
	Porites porites - Siderastrea radians	-0.263	1.242	-0.212	1	-0.01	Inf	-0.104	0.083
	Porites porites - Siderastrea siderea	-3.748	0.733	-5.111	<0.001	-0.144	Inf	-0.199	-0.089
	Porites porites - Stephanocoenia intersepta	-1.007	1.24	-0.812	1	-0.039	Inf	-0.132	0.055
	Pseudodiploria strigosa - Siderastrea radians	3.693	1.091	3.384	0.035	0.142	Inf	0.06	0.224
	Pseudodiploria strigosa - Siderastrea siderea	0.208	0.386	0.54	1	0.008	Inf	-0.021	0.037
	Pseudodiploria strigosa - Stephanocoenia intersepta	2.949	1.075	2.745	0.204	0.113	Inf	0.032	0.194
	Siderastrea radians - Siderastrea siderea	-3.485	1.04	-3.35	0.039	-0.134	Inf	-0.212	-0.056
	Siderastrea radians - Stephanocoenia intersepta	-0.744	1.438	-0.517	1	-0.029	Inf	-0.137	0.08
	Siderastrea siderea - Stephanocoenia intersepta	2.741	1.023	2.679	0.237	0.105	Inf	0.028	0.183
Agaricia agaricites colony counts	December22 - May22	0.46	0.322	1.431	0.325	0.018	Inf	-0.007	0.042
	December22 - November19	-0.665	0.318	-2.089	0.092	-0.026	Inf	-0.05	-0.002
	May22 - November19	-1.125	0.32	-3.516	0.001	-0.043	Inf	-0.067	-0.019
Agaricia tenuifolia colony counts	December22 - May22	0.566	0.325	1.742	0.19	0.022	Inf	-0.003	0.046
	December22 - November19	0.096	0.322	0.299	0.952	0.004	Inf	-0.021	0.028
	May22 - November19	-0.469	0.325	-1.442	0.32	-0.018	Inf	-0.043	0.006
Dichocoenia stokesii colony counts	December22 - May22	-1.393	1.162	-1.199	0.454	-0.054	Inf	-0.141	0.034
	December22 - November19	-3.08	1.07	-2.879	0.011	-0.118	Inf	-0.199	-0.038
	May22 - November19	-1.687	0.628	-2.685	0.02	-0.065	Inf	-0.112	-0.018
Diploria labyrinthiformis colony counts	December22 - May22	-1.709	1.219	-1.403	0.34	-0.066	Inf	-0.158	0.026
	December22 - November19	-1.564	1.25	-1.251	0.423	-0.06	Inf	-0.154	0.034
	May22 - November19	0.146	0.867	0.168	0.985	0.006	Inf	-0.06	0.071
Eusmilia fastigiata colony counts	December22 - May22	-15.33	833.707	-0.018	1	-0.59	Inf	-63.437	62.258
	December22 - November19	-15.571	833.711	-0.019	1	-0.599	Inf	-63.447	62.249
	May22 - November19	-0.241	0.695	-0.347	0.936	-0.009	Inf	-0.062	0.043
Meandrina meandrites colony counts	December22 - May22	-0.017	1144.67	0	1	-0.001	Inf	-86.29	86.288
	December22 - November19	-15.47	812.761	-0.019	1	-0.595	Inf	-61.864	60.674
	May22 - November19	-15.453	806.008	-0.019	1	-0.594	Inf	-61.354	60.165
Montastraea cavernosa colony counts	December22 - May22	-0.553	0.438	-1.263	0.416	-0.021	Inf	-0.054	0.012
	December22 - November19	-1.07	0.421	-2.542	0.03	-0.041	Inf	-0.073	-0.009
	May22 - November19	-0.517	0.391	-1.321	0.384	-0.02	Inf	-0.049	0.01
Orbicella spp. colony counts	December22 - May22	0.297	0.353	0.842	0.677	0.011	Inf	-0.015	0.038
	December22 - November19	-0.827	0.349	-2.371	0.047	-0.032	Inf	-0.058	-0.006
	May22 - November19	-1.123	0.337	-3.331	0.002	-0.043	Inf	-0.069	-0.018
Porites astreoides colony counts	December22 - May22	0.268	0.322	0.831	0.684	0.01	Inf	-0.014	0.035
	December22 - November19	-0.275	0.32	-0.857	0.667	-0.011	Inf	-0.035	0.014
	May22 - November19	-0.542	0.321	-1.688	0.21	-0.021	Inf	-0.045	0.003
Porites porites colony counts	December22 - May22	0.791	0.335	2.358	0.048	0.03	Inf	0.005	0.056
	December22 - November19	0.056	0.328	0.172	0.984	0.002	Inf	-0.023	0.027
	May22 - November19	-0.734	0.336	-2.185	0.074	-0.028	Inf	-0.054	-0.003
Pseudodiploria strigosa colony counts	December22 - May22	-0.365	0.489	-0.747	0.735	-0.014	Inf	-0.051	0.023
	December22 - November19	-0.868	0.468	-1.857	0.151	-0.033	Inf	-0.069	0.002
	May22 - November19	-0.503	0.448	-1.121	0.501	-0.019	Inf	-0.053	0.014
Siderastrea radians colony counts	December22 - May22	2.313	0.482	4.804	<0.001	0.089	Inf	0.053	0.125
	December22 - November19	1.192	0.457	2.608	0.025	0.046	Inf	0.011	0.08
	May22 - November19	-1.122	0.44	-2.549	0.029	-0.043	Inf	-0.076	-0.01
Siderastrea siderea colony counts	December22 - May22	0.362	0.33	1.098	0.515	0.014	Inf	-0.011	0.039
	December22 - November19	-0.642	0.324	-1.982	0.117	-0.025	Inf	-0.049	0
	May22 - November19	-1.004	0.327	-3.074	0.006	-0.039	Inf	-0.063	-0.014
Stephanocoenia intersepta colony counts	December22 - May22	0.046	0.447	0.103	0.994	0.002	Inf	-0.032	0.035
	December22 - November19	-0.284	0.429	-0.662	0.785	-0.011	Inf	-0.043	0.021
	May22 - November19	-0.33	0.431	-0.767	0.723	-0.013	Inf	-0.045	0.02

### Sheet: Table S6
Table S6 Pairwise contrasts - cover of benthic functional groups and scleractinian coral species over time. Note that the October 2019/January 2020 timepoint is represented as November 2019. SE = SE of estimate. OR = odds ratio. P-values of significant contrasts are bolded.
Data	contrast	estimate	SE	df	z.ratio	p.value	OR	OR_lower	OR_upper
Turf algae cover	November19 - May22	-0.13161	0.0396404	Inf	-3.32009	0.003	0.876683	0.798904	0.962035
	November19 - December22	-0.575712	0.0385327	Inf	-14.9409	<0.001	0.562304	0.513749	0.615449
	May22 - December22	-0.444102	0.0380919	Inf	-11.6587	<0.001	0.6414	0.58662	0.701295
All stony coral cover	November19 - May22	0.374352	0.0606283	Inf	6.17455	<0.001	1.45405	1.26144	1.67606
	November19 - December22	0.580107	0.0625547	Inf	9.27359	<0.001	1.78623	1.54264	2.06828
	May22 - December22	0.205754	0.0665328	Inf	3.09252	0.006	1.22845	1.05108	1.43575
Macroalgae cover	November19 - May22	0.00477498	0.053672	Inf	0.0889659	0.996	1.00479	0.88602	1.13947
	November19 - December22	0.315425	0.0560601	Inf	5.62655	<0.001	1.37084	1.20206	1.56332
	May22 - December22	0.31065	0.0560023	Inf	5.54708	<0.001	1.36431	1.1965	1.55566
Octocoral cover	November19 - May22	0.192409	0.0570933	Inf	3.37008	0.002	1.21217	1.06035	1.38572
	November19 - December22	0.309074	0.0575256	Inf	5.37281	<0.001	1.36216	1.19035	1.55877
	May22 - December22	0.116665	0.0594036	Inf	1.96395	0.121	1.12374	0.977694	1.29161
Agaricia agaricites cover	November19 - May22	-0.113	0.281	Inf	-0.403	0.914	0.893	0.462	1.725
	November19 - December22	0.014	0.286	Inf	0.05	0.999	1.014	0.519	1.984
	May22 - December22	0.127	0.278	Inf	0.459	0.891	1.136	0.592	2.179
Agaricia tenuifolia cover	November19 - May22	0.494	0.098	Inf	5.063	<0.001	1.639	1.304	2.06
	November19 - December22	0.484	0.096	Inf	5.053	<0.001	1.623	1.296	2.032
	May22 - December22	-0.01	0.106	Inf	-0.091	0.995	0.99	0.772	1.27
Montastraea cavernosa cover	November19 - May22	0.958	0.34	Inf	2.816	0.013	2.607	1.175	5.788
	November19 - December22	1.415	0.397	Inf	3.566	0.001	4.115	1.624	10.425
	May22 - December22	0.456	0.456	Inf	0.999	0.577	1.578	0.541	4.599
Porites astreoides cover	November19 - May22	-0.283	0.171	Inf	-1.656	0.222	0.754	0.505	1.124
	November19 - December22	0.363	0.197	Inf	1.84	0.156	1.438	0.905	2.284
	May22 - December22	0.646	0.187	Inf	3.456	0.002	1.908	1.231	2.956
Porites porites cover	November19 - May22	0.108	0.261	Inf	0.412	0.911	1.114	0.604	2.054
	November19 - December22	0.659	0.302	Inf	2.181	0.074	1.933	0.952	3.924
	May22 - December22	0.551	0.308	Inf	1.791	0.173	1.736	0.844	3.571
Pseudodiploria strigosa cover	November19 - May22	1.108	0.385	Inf	2.877	0.011	3.027	1.228	7.464
	November19 - December22	0.956	0.358	Inf	2.672	0.021	2.603	1.125	6.021
	May22 - December22	-0.151	0.449	Inf	-0.336	0.94	0.86	0.3	2.465
Stephanocoenia intersepta cover	November19 - May22	0.411	0.645	Inf	0.637	0.8	1.508	0.333	6.839
	November19 - December22	-0.099	0.556	Inf	-0.179	0.983	0.906	0.246	3.333
	May22 - December22	-0.51	0.626	Inf	-0.814	0.694	0.6	0.138	2.606
Siderastrea radians cover	November19 - May22	1.615	1.095	Inf	1.476	0.303	5.03	0.387	65.412
	November19 - December22	0.278	0.67	Inf	0.415	0.909	1.321	0.274	6.358
	May22 - December22	-1.337	1.117	Inf	-1.197	0.455	0.263	0.019	3.6
Siderastrea siderea cover	November19 - May22	0.364	0.141	Inf	2.592	0.026	1.44	1.035	2.001
	November19 - December22	0.988	0.168	Inf	5.867	<0.001	2.686	1.81	3.987
	May22 - December22	0.624	0.178	Inf	3.503	0.001	1.866	1.229	2.833
Orbicella spp. cover	November19 - May22	0.603	0.196	Inf	3.082	0.006	1.827	1.155	2.89
	November19 - December22	0.678	0.197	Inf	3.44	0.002	1.97	1.241	3.127
	May22 - December22	0.075	0.223	Inf	0.337	0.939	1.078	0.639	1.818
